# USP8 inhibition promotes Parkin-independent mitophagy in the *Drosophila* brain and in human neurons

**DOI:** 10.1101/2023.01.30.526170

**Authors:** Sofia Mauri, Greta Bernardo, Aitor Martinez, Mariavittoria Favaro, Marta Trevisan, Gael Cobraiville, Marienne Fillet, Federico Caicci, Alexander J. Whitworth, Elena Ziviani

## Abstract

Stress-induced mitophagy, a tightly regulated process that targets dysfunctional mitochondria for autophagy-dependent degradation, mainly relays on two proteins, PINK1 and Parkin, which genes are mutated in some forms of familiar Parkinson’s Disease (PD). Upon mitochondrial damage, the protein kinase PINK1 accumulates on the organelle surface where it controls the recruitment of the E3-ubiquitin ligase Parkin. On mitochondria, Parkin ubiquitinates a subset of mitochondrial resident proteins located on the outer mitochondrial membrane, leading to the recruitment of downstream cytosolic autophagic adaptors, and subsequent autophagosome formation.

Importantly, PINK1/Parkin-independent mitophagy pathways also exist that can be counteracted by specific deubiquitinating enzymes (DUBs). Downregulation of these specific DUBs can presumably enhances basal mitophagy, and be beneficial in models in which accumulation of defective mitochondria is implicated. Among these DUBs, USP8 is an interesting target because of its role in the endosomal pathway and autophagy, and its beneficial effects, when inhibited, in models of neurodegeneration. Based on this, we evaluated autophagy and mitophagy levels when USP8 activity is altered. We used genetic approaches in *D. melanogaster* to measure autophagy and mitophagy *in vivo*, and complementary *in vitro* approaches to investigate the molecular pathway that regulates mitophagy via USP8.

We found an inverse correlation between basal mitophagy and USP8 levels, in that inhibition of USP8 correlates with increased Parkin-independent mitophagy. These results suggest the existence of a yet uncharacterized mitophagic pathway that is inhibited by USP8.
