## Supplementary excel file 2 for "USP8 inhibition promotes Parkin-independent mitophagy in the *Drosophila* brain and in human neurons"

### Sheet: Sheet1
accession number	Protein name	Species	Gene Name
Q9Y149	MED15	Drosophila melanogaster	Mediator complex subunit 15(MED15)
Q9V557	Cyp4p2	Drosophila melanogaster	Cyp4p2(Cyp4p2)
Q9W0I6	Sac1	Drosophila melanogaster	Sac1 phosphatase(Sac1)
Q9VPK7	CG3709	Drosophila melanogaster	uncharacterized protein(CG3709)
P17672	Eip75B	Drosophila melanogaster	Ecdysone-induced protein 75B(Eip75B)
Q24371	l(2)dtl	Drosophila melanogaster	lethal-(2)-denticleless(l(2)dtl)
P15007	Eno	Drosophila melanogaster	Enolase(Eno)
Q9U9Q4	eIF3h	Drosophila melanogaster	eukaryotic translation initiation factor 3 subunit h(eIF3h)
Q7YU24	Marf	Drosophila melanogaster	Mitochondrial assembly regulatory factor(Marf)
P32028	fd96Ca	Drosophila melanogaster	forkhead domain 96Ca(fd96Ca)
P48608	dia	Drosophila melanogaster	diaphanous(dia)
Q9VE51	Cpsf73	Drosophila melanogaster	Cleavage and polyadenylation specificity factor 73(Cpsf73)
P40320	Sam-S	Drosophila melanogaster	S-adenosylmethionine Synthetase(Sam-S)
Q9VKA4	CG31760	Drosophila melanogaster	uncharacterized protein(CG31760)
Q9VSA3	Mcad	Drosophila melanogaster	Medium-chain acyl-CoA dehydrogenase(Mcad)
Q8MKW7	RNaseZ	Drosophila melanogaster	Ribonuclease Z(RNaseZ)
Q24008	inaD	Drosophila melanogaster	inactivation no afterpotential D(inaD)
Q26307	ana	Drosophila melanogaster	anachronism(ana)
Q9VAN6	Slbp	Drosophila melanogaster	Stem-loop binding protein(Slbp)
O16844	cos	Drosophila melanogaster	costa(cos)
Q9VLT1	mon2	Drosophila melanogaster	monensin sensitivity 2(mon2)
Q9NFP5	Sh3beta	Drosophila melanogaster	Sh3beta(Sh3beta)
Q9U3V9	xmas	Drosophila melanogaster	xmas(xmas)
Q9V4U7	Cyp6a14	Drosophila melanogaster	Cyp6a14(Cyp6a14)
Q9VRP5	scny	Drosophila melanogaster	scrawny(scny)
O96651	Top3beta	Drosophila melanogaster	Topoisomerase 3beta(Top3beta)
Q9VUV9	l(3)72Ab	Drosophila melanogaster	lethal (3) 72Ab(l(3)72Ab)
P37276	Dhc64C	Drosophila melanogaster	Dynein heavy chain 64C(Dhc64C)
Q9VE61	CG7694	Drosophila melanogaster	uncharacterized protein(CG7694)
Q7KKH3	Mys45A	Drosophila melanogaster	Mystery 45A(Mys45A)
Q9VLD6	borr	Drosophila melanogaster	borealin-related(borr)
P36188	wupA	Drosophila melanogaster	wings up A(wupA)
P02836	en	Drosophila melanogaster	engrailed(en)
Q9VKB9	Rab3-GAP	Drosophila melanogaster	Rab3 GTPase activating protein(Rab3-GAP)
P22465	AnxB10	Drosophila melanogaster	Annexin B10(AnxB10)
P55162	Hem	Drosophila melanogaster	HEM-protein(Hem)
P40798	stc	Drosophila melanogaster	shuttle craft(stc)
Q8IN78	CG31229	Drosophila melanogaster	uncharacterized protein(CG31229)
A1ZA47	Zasp52	Drosophila melanogaster	Z band alternatively spliced PDZ-motif protein 52(Zasp52)
O76906	crm	Drosophila melanogaster	cramped(crm)
P07764	Ald1	Drosophila melanogaster	Aldolase 1(Ald1)
P40796	La	Drosophila melanogaster	La autoantigen-like(La)
Q9VJ07	Phlpp	Drosophila melanogaster	PH domain leucine-rich repeat protein phosphatase(Phlpp)
P25153	Ubc6	Drosophila melanogaster	Ubiquitin conjugating enzyme 6(Ubc6)
Q9VCC0	CHORD	Drosophila melanogaster	CHORD(CHORD)
Q9VTU4	eIF3l	Drosophila melanogaster	eukaryotic translation initiation factor 3 subunit l(eIF3l)
P47980	Tis11	Drosophila melanogaster	Tis11 zinc finger protein(Tis11)
Q9VDE5	ppan	Drosophila melanogaster	peter pan(ppan)
Q9VT41	defl	Drosophila melanogaster	deflated(defl)
Q9W420	Spt6	Drosophila melanogaster	Spt6(Spt6)
Q9W1M8	ItgaPS5	Drosophila melanogaster	Integrin alphaPS5 subunit(ItgaPS5)
Q27421	osp	Drosophila melanogaster	outspread(osp)
Q05825	ATPsynbeta	Drosophila melanogaster	ATP synthase, beta subunit(ATPsynbeta)
A1Z8P9	Mtor	Drosophila melanogaster	Megator(Mtor)
Q23972	smg	Drosophila melanogaster	smaug(smg)
P23647	fu	Drosophila melanogaster	fused(fu)
Q9VAP2	dgt6	Drosophila melanogaster	dim gamma-tubulin 6(dgt6)
Q9VNZ8	Als2	Drosophila melanogaster	Amyotrophic lateral sclerosis 2(Als2)
P21461	sina	Drosophila melanogaster	seven in absentia(sina)
Q9VN93	CG12163	Drosophila melanogaster	uncharacterized protein(CG12163)
Q9VL52	SoYb	Drosophila melanogaster	Sister of Yb(SoYb)
Q9VBB3	IntS12	Drosophila melanogaster	Integrator 12(IntS12)
Q9W2P0	dgt3	Drosophila melanogaster	dim gamma-tubulin 3(dgt3)
Q9VT52	Ilp3	Drosophila melanogaster	Insulin-like peptide 3(Ilp3)
Q9VXN0	CG15914	Drosophila melanogaster	uncharacterized protein(CG15914)
Q8INF2	CG33331	Drosophila melanogaster	uncharacterized protein(CG33331)
P35500	para	Drosophila melanogaster	paralytic(para)
Q01583	Dgk	Drosophila melanogaster	Diacyl glycerol kinase(Dgk)
Q9V468	CG9776	Drosophila melanogaster	uncharacterized protein(CG9776)
P91926	AP-2alpha	Drosophila melanogaster	Adaptor Protein complex 2, alpha subunit(AP-2alpha)
O62619	PyK	Drosophila melanogaster	Pyruvate kinase(PyK)
Q7KTX8	skd	Drosophila melanogaster	skuld(skd)
Q7PLI2	Nipped-B	Drosophila melanogaster	Nipped-B(Nipped-B)
Q9U5L1	SrpRalpha	Drosophila melanogaster	Signal recognition particle receptor alpha(SrpRalpha)
Q9V6K3	Nrk	Drosophila melanogaster	Neurospecific receptor kinase(Nrk)
P07182	Cp36	Drosophila melanogaster	Chorion protein 36(Cp36)
Q9VE87	hmw	Drosophila melanogaster	hemingway(hmw)
Q7PLI7	CG17528	Drosophila melanogaster	uncharacterized protein(CG17528)
P28668	GluProRS	Drosophila melanogaster	Glutamyl-prolyl-tRNA synthetase(GluProRS)
Q9VLW2	CG14535	Drosophila melanogaster	uncharacterized protein(CG14535)
P61855	Akh	Drosophila melanogaster	Adipokinetic hormone(Akh)
P32865	Gprk1	Drosophila melanogaster	G protein-coupled receptor kinase 1(Gprk1)
Q9VM08	Gr28b	Drosophila melanogaster	Gustatory receptor 28b(Gr28b)
Q9VE09	GatA	Drosophila melanogaster	Glutamyl-tRNA amidotransferase, subunit A(GatA)
P07548	Dfd	Drosophila melanogaster	Deformed(Dfd)
P40807	Odc1	Drosophila melanogaster	Ornithine decarboxylase 1(Odc1)
Q9VA91	RpS7	Drosophila melanogaster	Ribosomal protein S7(RpS7)
Q7KHG2	jing	Drosophila melanogaster	jing(jing)
Q24297	SmF	Drosophila melanogaster	Small ribonucleoprotein particle protein SmF(SmF)
Q868Z9	Ppn	Drosophila melanogaster	Papilin(Ppn)
Q04164	sas	Drosophila melanogaster	stranded at second(sas)
P22813	Hsf	Drosophila melanogaster	Heat shock factor(Hsf)
Q9VYI3	mRpL49	Drosophila melanogaster	mitochondrial ribosomal protein L49(mRpL49)
A1Z9P3	Shrm	Drosophila melanogaster	Shroom(Shrm)
Q6NN40	Ntmt	Drosophila melanogaster	N-terminal methyltransferase(Ntmt)
Q9VQI9	lilli	Drosophila melanogaster	lilliputian(lilli)
P98081	Dab	Drosophila melanogaster	Disabled(Dab)
Q9Y115	CG4928	Drosophila melanogaster	uncharacterized protein(CG4928)
P22270	Oct-TyrR	Drosophila melanogaster	Octopamine-Tyramine receptor(Oct-TyrR)
P08646	Ras85D	Drosophila melanogaster	Ras oncogene at 85D(Ras85D)
Q6NNF2	Pde8	Drosophila melanogaster	Phosphodiesterase 8(Pde8)
Q9VHH9	Kdm2	Drosophila melanogaster	Lysine (K)-specific demethylase 2(Kdm2)
P13677	inaC	Drosophila melanogaster	inactivation no afterpotential C(inaC)
Q9VTP4	RpL10Ab	Drosophila melanogaster	Ribosomal protein L10Ab(RpL10Ab)
P02517	Hsp26	Drosophila melanogaster	Heat shock protein 26(Hsp26)
Q9V4A7	PlexB	Drosophila melanogaster	Plexin B(PlexB)
Q8SXQ7	PGRP-LF	Drosophila melanogaster	Peptidoglycan recognition protein LF(PGRP-LF)
Q08180	rst	Drosophila melanogaster	roughest(rst)
P35554	fln	Drosophila melanogaster	flightin(fln)
Q9VVE2	rogdi	Drosophila melanogaster	rogdi(rogdi)
Q8IRB5	Claspin	Drosophila melanogaster	claspin(Claspin)
Q7KRI2	lolal	Drosophila melanogaster	lola like(lolal)
P13096	E(spl)m5-HLH	Drosophila melanogaster	Enhancer of split m5, helix-loop-helix(E(spl)m5-HLH)
Q9V7H4	CG8370	Drosophila melanogaster	uncharacterized protein(CG8370)
Q9VP95	Sems	Drosophila melanogaster	Seminase(Sems)
Q9W0H3	sturkopf	Drosophila melanogaster	sturkopf(sturkopf)
Q26263	dpn	Drosophila melanogaster	deadpan(dpn)
Q9V3Q6	Tak1	Drosophila melanogaster	TGF-beta activated kinase 1(Tak1)
Q09147	btl	Drosophila melanogaster	breathless(btl)
P53997	Set	Drosophila melanogaster	Set(Set)
Q9VEU1	Cad89D	Drosophila melanogaster	Cadherin 89D(Cad89D)
P10394	POL	Drosophila melanogaster	Retrovirus-related Pol polyprotein from transposon 412(POL)
Q9XTL9	GlyP	Drosophila melanogaster	Glycogen phosphorylase(GlyP)
P42519	S	Drosophila melanogaster	Star(S)
Q9VLS1	CG8475	Drosophila melanogaster	uncharacterized protein(CG8475)
Q9VEU6	Gyc89Da	Drosophila melanogaster	Guanylyl cyclase at 89Da(Gyc89Da)
Q9V3A4	Catsup	Drosophila melanogaster	Catecholamines up(Catsup)
A1Z7K9	PAN2	Drosophila melanogaster	Poly(A)-binding protein-dependent poly(A) ribonuclease 2(PAN2)
P07663	per	Drosophila melanogaster	period(per)
Q94920	porin	Drosophila melanogaster	porin(porin)
Q9VG09	yellow-f	Drosophila melanogaster	yellow-f(yellow-f)
Q9VLK2	CG13096	Drosophila melanogaster	uncharacterized protein(CG13096)
Q8WTC1	bonsai	Drosophila melanogaster	bonsai(bonsai)
Q9W123	Pof	Drosophila melanogaster	Painting of fourth(Pof)
P98159	ndl	Drosophila melanogaster	nudel(ndl)
P50536	msl-3	Drosophila melanogaster	male-specific lethal 3(msl-3)
P13468	fs(1)K10	Drosophila melanogaster	female sterile (1) K10(fs(1)K10)
Q961D9	lgs	Drosophila melanogaster	legless(lgs)
Q9VUM0	Msh6	Drosophila melanogaster	Msh6(Msh6)
Q9VZW5	FMRFaR	Drosophila melanogaster	FMRFamide Receptor(FMRFaR)
P16620	Ptp69D	Drosophila melanogaster	Protein tyrosine phosphatase 69D(Ptp69D)
Q7JUX9	rswl	Drosophila melanogaster	roswell(rswl)
Q8T045	rumi	Drosophila melanogaster	rumi(rumi)
P10084	sc	Drosophila melanogaster	scute(sc)
O77051	E2f2	Drosophila melanogaster	E2F transcription factor 2(E2f2)
Q7KQM6	Gyf	Drosophila melanogaster	Gigyf(Gyf)
Q9VI55	Ufl1	Drosophila melanogaster	UFM1 specific ligase 1(Ufl1)
Q8SWU7	CG1354	Drosophila melanogaster	uncharacterized protein(CG1354)
Q9VGR2	CG17726	Drosophila melanogaster	uncharacterized protein(CG17726)
O61491	Flo1	Drosophila melanogaster	Flotillin 1(Flo1)
Q9NG98	Top3alpha	Drosophila melanogaster	Topoisomerase 3alpha(Top3alpha)
P35005	epsilonTry	Drosophila melanogaster	epsilonTrypsin(epsilonTry)
Q9VXT7	CG7860	Drosophila melanogaster	uncharacterized protein(CG7860)
Q9V3K3	rept	Drosophila melanogaster	reptin(rept)
Q8I8U7	Nipped-A	Drosophila melanogaster	Nipped-A(Nipped-A)
O61267	lok	Drosophila melanogaster	loki(lok)
Q8SZZ8	Ice2	Drosophila melanogaster	Interacts with the C terminus of ELL 2(Ice2)
Q9VIW7	RtcB	Drosophila melanogaster	RtcB RNA ligase(RtcB)
Q9I7F7	Ack-like	Drosophila melanogaster	Activated Cdc42 kinase-like(Ack-like)
P07487	Gapdh2	Drosophila melanogaster	Glyceraldehyde 3 phosphate dehydrogenase 2(Gapdh2)
Q8IRW8	trr	Drosophila melanogaster	trithorax-related(trr)
Q8MYY6	CG10000	Drosophila melanogaster	uncharacterized protein(CG10000)
P07207	N	Drosophila melanogaster	Notch(N)
Q8MVS5	Pgant35A	Drosophila melanogaster	Polypeptide N-acetylgalactosaminyltransferase 35A(Pgant35A)
Q9V6A9	Or49a	Drosophila melanogaster	Odorant receptor 49a(Or49a)
M9NE38	jv	Drosophila melanogaster	javelin(jv)
O44342	wbl	Drosophila melanogaster	windbeutel(wbl)
B7Z0K8	CG42342	Drosophila melanogaster	uncharacterized protein(CG42342)
Q9VW26	Oat	Drosophila melanogaster	Ornithine aminotransferase precursor(Oat)
Q9VGC3	Cog1	Drosophila melanogaster	Component of oligomeric golgi complex 1(Cog1)
O77264	Rtca	Drosophila melanogaster	RNA 3'-terminal phosphate cyclase(Rtca)
Q8IRG6	dre4	Drosophila melanogaster	dre4(dre4)
P35122	Uch	Drosophila melanogaster	Ubiquitin carboxy-terminal hydrolase(Uch)
Q9VR91	HERC2	Drosophila melanogaster	HECT and RLD domain containing protein 2(HERC2)
Q9NFZ3	Ggamma30A	Drosophila melanogaster	G protein subunit gamma at 30A(Ggamma30A)
Q9W0T1	E(bx)	Drosophila melanogaster	Enhancer of bithorax(E(bx))
O46098	bcn92	Drosophila melanogaster	bcn92(bcn92)
A1Z9J4	DJ-1alpha	Drosophila melanogaster	DJ-1alpha(DJ-1alpha)
P23487	mex1	Drosophila melanogaster	midgut expression 1(mex1)
P83119	mthl12	Drosophila melanogaster	methuselah-like 12(mthl12)
Q9VR99	cactin	Drosophila melanogaster	cactin(cactin)
P10987	Act5C	Drosophila melanogaster	Actin 5C(Act5C)
Q9V9Y9	spn-F	Drosophila melanogaster	spn-F(spn-F)
Q8T3Y0	sinah	Drosophila melanogaster	sina homologue(sinah)
P18475	tor	Drosophila melanogaster	torso(tor)
Q9W5N0	Coa7	Drosophila melanogaster	Cytochrome c oxidase assembly factor 7(Coa7)
Q9VY77	jub	Drosophila melanogaster	Ajuba LIM protein(jub)
P14785	CycA	Drosophila melanogaster	Cyclin A(CycA)
Q9W1F4	thoc5	Drosophila melanogaster	thoc5(thoc5)
Q9VAI0	Gnpnat	Drosophila melanogaster	Glucosamine-phosphate N-acetyltransferase(Gnpnat)
Q8T0R7	Idgf5	Drosophila melanogaster	Imaginal disc growth factor 5(Idgf5)
O15945	tgo	Drosophila melanogaster	tango(tgo)
P23257	gammaTub23C	Drosophila melanogaster	gamma-Tubulin at 23C(gammaTub23C)
Q9VF26	spn-E	Drosophila melanogaster	spindle E(spn-E)
A1Z9X0	aPKC	Drosophila melanogaster	atypical protein kinase C(aPKC)
P13706	Gpdh1	Drosophila melanogaster	Glycerol-3-phosphate dehydrogenase 1(Gpdh1)
Q9V477	Tollo	Drosophila melanogaster	tollo(Tollo)
Q24451	alpha-Man-IIa	Drosophila melanogaster	alpha-Mannosidase class II a(alpha-Man-IIa)
Q9VS48	mus312	Drosophila melanogaster	mutagen-sensitive 312(mus312)
P18169	dec-1	Drosophila melanogaster	defective chorion 1(dec-1)
Q7JQ32	CG42637	Drosophila melanogaster	uncharacterized protein(CG42637)
Q7JQ32	Gyc76C	Drosophila melanogaster	Guanylyl cyclase at 76C(Gyc76C)
Q6WV17	Pgant5	Drosophila melanogaster	Polypeptide N-Acetylgalactosaminyltransferase 5(Pgant5)
Q9VD73	glec	Drosophila melanogaster	gliolectin(glec)
Q9VTG7	GlcAT-P	Drosophila melanogaster	Glucuronyltransferase P(GlcAT-P)
Q6WV16	Pgant6	Drosophila melanogaster	Polypeptide N-Acetylgalactosaminyltransferase 6(Pgant6)
Q9VSE7	mthl7	Drosophila melanogaster	methuselah-like 7(mthl7)
Q4LBB6	Octbeta3R	Drosophila melanogaster	Octopamine beta3 receptor(Octbeta3R)
P20232	TfIIS	Drosophila melanogaster	RNA polymerase II elongation factor(TfIIS)
Q8IN44	TotA	Drosophila melanogaster	Turandot A(TotA)
Q9VYA0	Nadsyn	Drosophila melanogaster	NAD synthetase(Nadsyn)
P46867	Klp68D	Drosophila melanogaster	Kinesin-like protein at 68D(Klp68D)
O46072	kz	Drosophila melanogaster	kurz(kz)
Q9VJ33	Nedd8	Drosophila melanogaster	Nedd8(Nedd8)
P31369	pdm2	Drosophila melanogaster	POU domain protein 2(pdm2)
Q9VDH6	Ir93a	Drosophila melanogaster	Ionotropic receptor 93a(Ir93a)
Q5EAK6	tefu	Drosophila melanogaster	telomere fusion(tefu)
Q9VCW0	CCAP	Drosophila melanogaster	Crustacean cardioactive peptide(CCAP)
P39768	opa	Drosophila melanogaster	odd paired(opa)
Q9VAS7	Inx3	Drosophila melanogaster	Innexin 3(Inx3)
Q94547	Rga	Drosophila melanogaster	Regena(Rga)
Q9VIS1	CdGAPr	Drosophila melanogaster	Cd GTPase activating protein-related(CdGAPr)
Q9VH07	pont	Drosophila melanogaster	pontin(pont)
O44424	Es2	Drosophila melanogaster	Es2(Es2)
Q9VHQ7	Or85b	Drosophila melanogaster	Odorant receptor 85b(Or85b)
O97159	Mi-2	Drosophila melanogaster	Mi-2(Mi-2)
A1Z7A8	coil	Drosophila melanogaster	coilin(coil)
Q9VPQ2	shv	Drosophila melanogaster	shriveled(shv)
Q9V5L3	Cyp49a1	Drosophila melanogaster	Cyp49a1(Cyp49a1)
Q24595	Xpc	Drosophila melanogaster	Xeroderma pigmentosum, complementation group C(Xpc)
P19107	Arr2	Drosophila melanogaster	Arrestin 2(Arr2)
Q9VQC4	CG9886	Drosophila melanogaster	uncharacterized protein(CG9886)
P13496	DCTN1-p150	Drosophila melanogaster	Dynactin 1, p150 subunit(DCTN1-p150)
Q9V8R9	cora	Drosophila melanogaster	coracle(cora)
P02828	Hsp83	Drosophila melanogaster	Heat shock protein 83(Hsp83)
Q9VGP2	ninaG	Drosophila melanogaster	ninaG(ninaG)
Q9W590	Ns3	Drosophila melanogaster	Nucleostemin 3(Ns3)
P24014	sli	Drosophila melanogaster	slit(sli)
P26675	Sos	Drosophila melanogaster	Son of sevenless(Sos)
Q8IMP6	CG5815	Drosophila melanogaster	uncharacterized protein(CG5815)
O76924	ari-2	Drosophila melanogaster	ariadne 2(ari-2)
P11996	Lsp1beta	Drosophila melanogaster	Larval serum protein 1 beta(Lsp1beta)
Q7JUY7	ced-6	Drosophila melanogaster	ced-6(ced-6)
Q00174	LanA	Drosophila melanogaster	Laminin A(LanA)
Q9U1H0	cic	Drosophila melanogaster	capicua(cic)
P20228	Gad1	Drosophila melanogaster	Glutamic acid decarboxylase 1(Gad1)
Q9VVN6	Cyp312a1	Drosophila melanogaster	Cyp312a1(Cyp312a1)
Q00963	beta-Spec	Drosophila melanogaster	beta Spectrin(beta-Spec)
Q9VKY8	Sps2	Drosophila melanogaster	Selenophosphate synthetase 2(Sps2)
Q8IQ72	CG32395	Drosophila melanogaster	uncharacterized protein(CG32395)
Q95SK3	CG30291	Drosophila melanogaster	uncharacterized protein(CG30291)
P08111	l(2)gl	Drosophila melanogaster	lethal (2) giant larvae(l(2)gl)
Q9VHS7	Coq2	Drosophila melanogaster	Coenzyme Q biosynthesis protein 2(Coq2)
Q0KHT7	Drak	Drosophila melanogaster	Death-associated protein kinase related(Drak)
